# The human ApoE4 variant reduces functional recovery and neuronal sprouting after incomplete spinal cord injury in male mice

**DOI:** 10.1101/2020.11.05.369900

**Authors:** Carlos A. Toro, Jens Hansen, Mustafa M. Siddiq, Kaitlin Johnson, Wei Zhao, Daniella Azulai, Dibash K. Das, William Bauman, Robert Sebra, Dongming Cai, Ravi Iyengar, Christopher P. Cardozo

## Abstract

Spinal cord injury (SCI) is a devastating form of neurotrauma. Patients who carry one or two ApoE4 alleles show worse functional outcomes and longer hospital stays after SCI but the cellular and molecular underpinnings for this genetic link remain poorly understood. Thus, there is a great need to generate animal models to accurately replicate the genetic determinants of outcomes after SCI to spur development of treatments that improve physical function. Here, we examined outcomes after a moderate contusion SCI of transgenic mice expressing human ApoE3 or ApoE4. ApoE4 mice have worse locomotor function and coordination after SCI. Histological examination revealed greater glial staining in ApoE4 mice after SCI associated with reduced levels of neuronal sprouting markers. Bulk RNA sequencing revealed that subcellular processes (SCPs), such as extracellular matrix organization and inflammatory responses, were highly-ranked among upregulated genes at 7 days after SCI in ApoE4 variants. Conversely, SCPs related to neuronal action potential and neuron projection development were increased in ApoE3 mice at 21 days. In summary, our results reveal a clinically relevant SCI mouse model that recapitulates the influence of ApoE genotypes on post-SCI function in individuals who carry these alleles and suggest that the mechanisms underlying worse recovery for ApoE4 animals involve glial activation and loss of sprouting and synaptic activity.
