## Supplemental Table 2 for "The human ApoE4 variant reduces functional recovery and neuronal sprouting after incomplete spinal cord injury in male mice"

### Sheet: Suppl Table 2 Top15 GO_Biologic
Ontology	Direction of change	Sample name	Pathway	Pvalue	Minus log10 pvalue	FDR	Minus log10 fdr	Fractional rank	Overlap between DEGs and pathway genes count	Pathway genes count	DEGs count	DEGs that are pathway genes	Rank_with_roman_numbers
Geneontology_biologicalprocess_2018	Upregulated genes	(E3M-21dpi-lesion) vs (E4M-21dpi-lesion)	neuronal action potential	1.29e-05	4.88839	0.0659833	1.18057	1	3	23	27	SCN10A,SCN11A,SCN7A	R I
Geneontology_biologicalprocess_2018	Upregulated genes	(E3M-21dpi-lesion) vs (E4M-21dpi-lesion)	sodium ion transmembrane transport	5.12e-05	4.29057	0.0745388	0.883857	10	3	36	27	SCN10A,SCN11A,SCN7A	R X
Geneontology_biologicalprocess_2018	Upregulated genes	(E3M-21dpi-lesion) vs (E4M-21dpi-lesion)	membrane depolarization during action potential	6.04e-05	4.21931	0.0745388	0.988603	6	3	38	27	SCN10A,SCN11A,SCN7A	R VI
Geneontology_biologicalprocess_2018	Upregulated genes	(E3M-21dpi-lesion) vs (E4M-21dpi-lesion)	regulation of sensory perception	8.31e-05	4.08027	0.0745388	0.974763	9	2	7	27	ACPP,SCN11A	R IX
Geneontology_biologicalprocess_2018	Upregulated genes	(E3M-21dpi-lesion) vs (E4M-21dpi-lesion)	regulation of sensory perception of pain	8.31e-05	4.08027	0.0745388	1.07167	3	2	7	27	ACPP,SCN11A	R III
Geneontology_biologicalprocess_2018	Upregulated genes	(E3M-21dpi-lesion) vs (E4M-21dpi-lesion)	membrane depolarization	8.77e-05	4.05704	0.0745388	1.12762	2	3	43	27	SCN10A,SCN11A,SCN7A	R II
Geneontology_biologicalprocess_2018	Upregulated genes	(E3M-21dpi-lesion) vs (E4M-21dpi-lesion)	neurotrophin TRK receptor signaling pathway	0.000142141	3.84728	0.0949689	0.984553	7	2	9	27	NGFR,NTRK1	R VII
Geneontology_biologicalprocess_2018	Upregulated genes	(E3M-21dpi-lesion) vs (E4M-21dpi-lesion)	action potential	0.00016422	3.78457	0.0949689	0.980435	8	3	53	27	SCN10A,SCN11A,SCN7A	R VIII
Geneontology_biologicalprocess_2018	Upregulated genes	(E3M-21dpi-lesion) vs (E4M-21dpi-lesion)	inorganic cation transmembrane transport	0.000167494	3.776	0.0949689	1.02242	4	4	139	27	SCN10A,SCN11A,SCN7A,TRPV1	R IV
Geneontology_biologicalprocess_2018	Upregulated genes	(E3M-21dpi-lesion) vs (E4M-21dpi-lesion)	sodium ion transport	0.000193533	3.71324	0.098702	1.00567	5	3	56	27	SCN10A,SCN11A,SCN7A	R V
Geneontology_biologicalprocess_2018	Upregulated genes	(E3M-21dpi-lesion) vs (E4M-21dpi-lesion)	neurotrophin signaling pathway	0.000531613	3.2744	0.246137	0.608823	11	2	17	27	NGFR,NTRK1	R XI
Geneontology_biologicalprocess_2018	Upregulated genes	(E3M-21dpi-lesion) vs (E4M-21dpi-lesion)	positive regulation of neuron projection development	0.000944962	3.02459	0.401609	0.396197	12	3	96	27	AVIL,NGFR,NTRK1	R XII
Geneontology_biologicalprocess_2018	Upregulated genes	(E3M-21dpi-lesion) vs (E4M-21dpi-lesion)	monovalent inorganic cation transport	0.00106366	2.9732	0.416955	0.379911	13	3	100	27	SCN11A,SCN7A,SLC36A2	R XIII
Geneontology_biologicalprocess_2018	Upregulated genes	(E3M-21dpi-lesion) vs (E4M-21dpi-lesion)	regulation of neuron projection development	0.00175549	2.7556	0.638997	0.194501	14	3	119	27	AVIL,NGFR,NTRK1	R XIV
Geneontology_biologicalprocess_2018	Upregulated genes	(E3M-21dpi-lesion) vs (E4M-21dpi-lesion)	ion transport	0.00234838	2.62923	0.798451	0.0977519	15	4	281	27	FXYD2,P2RX3,SLC17A7,SLC36A2	R XV
Geneontology_biologicalprocess_2018	Downregulated genes	(E3M-21dpi-lesion) vs (E4M-21dpi-lesion)	actin-myosin filament sliding	3.2e-08	7.4943	8.17e-05	3.78648	2	9	38	256	ACTA1,ACTC1,ACTN3,DES,MYH4,MYL1,TCAP,TNNI2,TNNT3	R II
Geneontology_biologicalprocess_2018	Downregulated genes	(E3M-21dpi-lesion) vs (E4M-21dpi-lesion)	muscle filament sliding	3.2e-08	7.4943	8.17e-05	4.08759	1	9	38	256	ACTA1,ACTC1,ACTN3,DES,MYH4,MYL1,TCAP,TNNI2,TNNT3	R I
Geneontology_biologicalprocess_2018	Downregulated genes	(E3M-21dpi-lesion) vs (E4M-21dpi-lesion)	muscle contraction	3.29e-07	6.48245	0.000560082	3.25175	3	14	135	256	ACTA1,ACTC1,ACTN3,ASPH,DES,ITGB5,MYH4,MYL1,MYL7,PABPN1,SLC8A1,TCAP,TNNI2,TNNT3	R III
Geneontology_biologicalprocess_2018	Downregulated genes	(E3M-21dpi-lesion) vs (E4M-21dpi-lesion)	heart contraction	0.000185109	3.73257	0.164057	0.627063	19	6	44	256	ACE,ACTC1,SLC8A1,TCAP,TNNI2,TNNT3	R XIX
Geneontology_biologicalprocess_2018	Downregulated genes	(E3M-21dpi-lesion) vs (E4M-21dpi-lesion)	high-density lipoprotein particle remodeling	0.00020475	3.68878	0.164057	0.680177	14	4	16	256	ALB,APOA1,APOA2,APOC3	R XIV
Geneontology_biologicalprocess_2018	Downregulated genes	(E3M-21dpi-lesion) vs (E4M-21dpi-lesion)	mRNA stabilization	0.000208433	3.68103	0.164057	0.751614	9	5	29	256	ANGEL2,HNRNPU,MAPK14,PAIP1,TARDBP	R IX
Geneontology_biologicalprocess_2018	Downregulated genes	(E3M-21dpi-lesion) vs (E4M-21dpi-lesion)	regulation of natural killer cell chemotaxis	0.000234206	3.6304	0.164057	0.767674	7	3	7	256	CCL12,CCL3,CCL4	R VII
Geneontology_biologicalprocess_2018	Downregulated genes	(E3M-21dpi-lesion) vs (E4M-21dpi-lesion)	RNA processing	0.000289111	3.53893	0.164057	0.734796	10	12	188	256	BICD1,CLP1,CPSF6,HNRNPD,HNRNPH1,HNRNPU,MAGOH,PABPN1,PPIG,SRSF1,TARDBP,U2AF1	R X
Geneontology_biologicalprocess_2018	Downregulated genes	(E3M-21dpi-lesion) vs (E4M-21dpi-lesion)	negative regulation of peptidase activity	0.000296248	3.52834	0.164057	0.774761	6	7	67	256	AHSG,SERPINA1C,SERPINA1E,SERPINA3K,SERPINB9,SERPINF2,SPOCK3	R VI
Geneontology_biologicalprocess_2018	Downregulated genes	(E3M-21dpi-lesion) vs (E4M-21dpi-lesion)	regulation of endopeptidase activity	0.000462491	3.3349	0.164057	0.627326	18	7	72	256	AHSG,SERPINA1C,SERPINA1E,SERPINA3K,SERPINB9,SERPINF2,SPOCK3	R XVIII
Geneontology_biologicalprocess_2018	Downregulated genes	(E3M-21dpi-lesion) vs (E4M-21dpi-lesion)	chylomicron assembly	0.000546204	3.26265	0.164057	0.669359	15	3	9	256	APOA1,APOA2,APOC3	R XV
Geneontology_biologicalprocess_2018	Downregulated genes	(E3M-21dpi-lesion) vs (E4M-21dpi-lesion)	chylomicron remodeling	0.000546204	3.26265	0.164057	0.701544	12	3	9	256	APOA1,APOA2,APOC3	R XII
Geneontology_biologicalprocess_2018	Downregulated genes	(E3M-21dpi-lesion) vs (E4M-21dpi-lesion)	peptidyl-amino acid modification	0.000546204	3.26265	0.164057	0.731166	11	3	9	256	APOA1,APOA2,METAP2	R XI
Geneontology_biologicalprocess_2018	Downregulated genes	(E3M-21dpi-lesion) vs (E4M-21dpi-lesion)	regulation of stress-activated protein kinase signaling cascade	0.000546204	3.26265	0.164057	0.760218	8	3	9	256	FAS,MAP2K2,NBR1	R VIII
Geneontology_biologicalprocess_2018	Downregulated genes	(E3M-21dpi-lesion) vs (E4M-21dpi-lesion)	response to muscle stretch	0.000546204	3.26265	0.164057	0.634256	17	3	9	256	ANKRD1,SLC8A1,TCAP	R XVII
Geneontology_biologicalprocess_2018	Upregulated genes	(E3M-7dpi-lesion) vs (E4M-7dpi-lesion)	negative regulation of viral genome replication	3.62e-14	13.4414	1.13e-10	9.73358	3	12	56	114	IFI203,IFI204,IFI205,IFI206,IFI209,IFI211,ISG15,MX1,OAS1A,OAS3,OASL1,RSAD2	R III
Geneontology_biologicalprocess_2018	Upregulated genes	(E3M-7dpi-lesion) vs (E4M-7dpi-lesion)	cellular response to type I interferon	6.66e-14	13.1767	1.13e-10	9.76995	2	13	76	114	GBP2,IFIT2,IFIT3,IFIT3B,IRF7,ISG15,MX1,OAS1A,OAS3,OASL1,RSAD2,STAT1,STAT2	R II
Geneontology_biologicalprocess_2018	Upregulated genes	(E3M-7dpi-lesion) vs (E4M-7dpi-lesion)	type I interferon signaling pathway	6.66e-14	13.1767	1.13e-10	9.94595	1	13	76	114	GBP2,IFIT2,IFIT3,IFIT3B,IRF7,ISG15,MX1,OAS1A,OAS3,OASL1,RSAD2,STAT1,STAT2	R I
Geneontology_biologicalprocess_2018	Upregulated genes	(E3M-7dpi-lesion) vs (E4M-7dpi-lesion)	negative regulation of viral life cycle	5.21e-13	12.2834	6.36e-10	9.17787	5	12	69	114	IFI203,IFI204,IFI205,IFI206,IFI209,IFI211,ISG15,MX1,OAS1A,OAS3,OASL1,RSAD2	R V
Geneontology_biologicalprocess_2018	Upregulated genes	(E3M-7dpi-lesion) vs (E4M-7dpi-lesion)	regulation of viral genome replication	6.24e-13	12.2048	6.36e-10	9.19621	4	12	70	114	IFI203,IFI204,IFI205,IFI206,IFI209,IFI211,ISG15,MX1,OAS1A,OAS3,OASL1,RSAD2	R IV
Geneontology_biologicalprocess_2018	Upregulated genes	(E3M-7dpi-lesion) vs (E4M-7dpi-lesion)	activation of cysteine-type endopeptidase activity	6.67e-12	11.176	5.67e-09	8.24654	6	8	22	114	CYFIP2,IFI203,IFI204,IFI205,IFI206,IFI209,IFI211,PERP	R VI
Geneontology_biologicalprocess_2018	Upregulated genes	(E3M-7dpi-lesion) vs (E4M-7dpi-lesion)	regulation of innate immune response	7.31e-11	10.1362	5.33e-08	7.27346	7	11	80	114	GBP5,IFI203,IFI204,IFI205,IFI206,IFI209,IFI211,PARP9,STAT1,STAT2,USP18	R VII
Geneontology_biologicalprocess_2018	Upregulated genes	(E3M-7dpi-lesion) vs (E4M-7dpi-lesion)	regulation of type I interferon production	4.36e-10	9.36082	2.78e-07	6.55668	8	11	94	114	DDX58,IFI203,IFI204,IFI205,IFI206,IFI209,IFI211,IRF7,ISG15,TREX1,ZBP1	R VIII
Geneontology_biologicalprocess_2018	Upregulated genes	(E3M-7dpi-lesion) vs (E4M-7dpi-lesion)	positive regulation of type I interferon production	5.01e-10	9.29985	2.84e-07	6.54627	9	10	72	114	DDX58,IFI203,IFI204,IFI205,IFI206,IFI209,IFI211,IRF7,STAT1,ZBP1	R IX
Geneontology_biologicalprocess_2018	Upregulated genes	(E3M-7dpi-lesion) vs (E4M-7dpi-lesion)	regulation of cytokine production	1.45e-09	8.83766	7.41e-07	6.13009	10	11	105	114	DDX58,IFI203,IFI204,IFI205,IFI206,IFI209,IFI211,IRF7,ISG15,TREX1,ZBP1	R X
Geneontology_biologicalprocess_2018	Upregulated genes	(E3M-7dpi-lesion) vs (E4M-7dpi-lesion)	positive regulation of cysteine-type endopeptidase activity	2.56e-09	8.59228	1.18e-06	5.9267	11	9	62	114	CYFIP2,GPRIN1,IFI203,IFI204,IFI205,IFI206,IFI209,IFI211,PERP	R XI
Geneontology_biologicalprocess_2018	Upregulated genes	(E3M-7dpi-lesion) vs (E4M-7dpi-lesion)	monocyte differentiation	1.23e-08	7.90873	4.84e-06	5.28034	13	6	20	114	IFI203,IFI204,IFI205,IFI206,IFI209,IFI211	R XIII
Geneontology_biologicalprocess_2018	Upregulated genes	(E3M-7dpi-lesion) vs (E4M-7dpi-lesion)	mononuclear cell differentiation	1.23e-08	7.90873	4.84e-06	5.31544	12	6	20	114	IFI203,IFI204,IFI205,IFI206,IFI209,IFI211	R XII
Geneontology_biologicalprocess_2018	Upregulated genes	(E3M-7dpi-lesion) vs (E4M-7dpi-lesion)	positive regulation of interleukin-1 production	2.34e-08	7.63037	8.53e-06	5.06927	14	6	22	114	IFI203,IFI204,IFI205,IFI206,IFI209,IFI211	R XIV
Geneontology_biologicalprocess_2018	Upregulated genes	(E3M-7dpi-lesion) vs (E4M-7dpi-lesion)	zymogen activation	3.55e-08	7.44937	1.21e-05	4.91789	15	8	59	114	CYFIP2,IFI203,IFI204,IFI205,IFI206,IFI209,IFI211,PERP	R XV
Geneontology_biologicalprocess_2018	Downregulated genes	(E3M-7dpi-lesion) vs (E4M-7dpi-lesion)	extracellular matrix organization	1.25e-14	13.9028	6.38e-11	10.195	1	23	225	171	COL10A1,COL3A1,COL4A2,COL4A6,COL5A1,COL5A2,COL6A3,ITGA5,ITGAX,ITGB5,LOX,LOXL1,LOXL2,LUM,MMP10,MMP12,MMP2,MMP8,POSTN,SERPINE1,TGFB1,THBS1,TNC	R I
Geneontology_biologicalprocess_2018	Downregulated genes	(E3M-7dpi-lesion) vs (E4M-7dpi-lesion)	protein complex subunit organization	6.35e-08	7.19713	0.000108753	3.79042	4	8	43	171	CDT1,COL3A1,COL5A1,COL5A2,LOX,LOXL1,LOXL2,LUM	R IV
Geneontology_biologicalprocess_2018	Downregulated genes	(E3M-7dpi-lesion) vs (E4M-7dpi-lesion)	collagen fibril organization	6.39e-08	7.19426	0.000108753	3.96356	2	7	29	171	COL3A1,COL5A1,COL5A2,LOX,LOXL1,LOXL2,LUM	R II
Geneontology_biologicalprocess_2018	Downregulated genes	(E3M-7dpi-lesion) vs (E4M-7dpi-lesion)	response to endoplasmic reticulum stress	1.03e-07	6.98878	0.000130838	3.88327	3	11	105	171	CEBPB,CREB3L1,HSP90B1,HSPA5,HYOU1,P4HB,PDIA3,PDIA4,PDIA5,PDIA6,THBS1	R III
Geneontology_biologicalprocess_2018	Downregulated genes	(E3M-7dpi-lesion) vs (E4M-7dpi-lesion)	platelet degranulation	9.07e-07	6.04241	0.000925103	3.03381	5	11	130	171	CD36,ECM1,F13A1,MANF,PF4,SERPINA3M,SERPINA3N,SERPINE1,SRGN,TGFB1,THBS1	R V
Geneontology_biologicalprocess_2018	Downregulated genes	(E3M-7dpi-lesion) vs (E4M-7dpi-lesion)	inflammatory response	3.74e-06	5.42732	0.00305952	2.4979	7	14	247	171	ANXA1,CCL11,CCL2,CDO1,CEBPB,CXCR4,LYZ1,NRROS,PF4,SERPINA3M,SERPINA3N,SLC11A1,TGFB1,THBS1	R VII
Geneontology_biologicalprocess_2018	Downregulated genes	(E3M-7dpi-lesion) vs (E4M-7dpi-lesion)	regulated exocytosis	4.8e-06	5.31853	0.00305952	2.4558	8	11	154	171	CD36,ECM1,F13A1,MANF,PF4,SERPINA3M,SERPINA3N,SERPINE1,SRGN,TGFB1,THBS1	R VIII
Geneontology_biologicalprocess_2018	Downregulated genes	(E3M-7dpi-lesion) vs (E4M-7dpi-lesion)	regulation of angiogenesis	4.8e-06	5.31849	0.00305952	2.51435	6	12	185	171	ANGPTL4,COL4A2,ECM1,HMOX1,HSPB1,PF4,PLXND1,SERPINE1,STAB1,SULF1,THBS1,THBS2	R VI
Geneontology_biologicalprocess_2018	Downregulated genes	(E3M-7dpi-lesion) vs (E4M-7dpi-lesion)	negative regulation of angiogenesis	1.02e-05	4.99175	0.00576899	2.23817	10	8	82	171	COL4A2,KLF2,PF4,SERPINE1,STAB1,SULF1,THBS1,THBS2	R X
Geneontology_biologicalprocess_2018	Downregulated genes	(E3M-7dpi-lesion) vs (E4M-7dpi-lesion)	neutrophil degranulation	1.24e-05	4.90552	0.00576899	2.19795	13	19	477	171	ANXA2,ARG1,B4GALT1,CD14,CD36,CFP,CTSC,DOCK2,GLIPR1,HSPA1A,ITGAX,LRG1,LYZ1,MMP8,PLAU,SERPINA3M,SERPINA3N,SLC11A1,TCIRG1	R XIII
Geneontology_biologicalprocess_2018	Downregulated genes	(E3M-7dpi-lesion) vs (E4M-7dpi-lesion)	cytokine-mediated signaling pathway	1.35e-05	4.87113	0.00576899	2.20555	12	22	615	171	ANXA1,ANXA2,CCL11,CCL2,CCR1,CD36,CEBPA,CEBPD,CLCF1,CRLF2,CSF2RA,F13A1,H2-AB1,H2-EB1,HMOX1,HSP90B1,IL7R,ITGAX,MMP2,P4HB,PF4,TGFB1	R XII
Geneontology_biologicalprocess_2018	Downregulated genes	(E3M-7dpi-lesion) vs (E4M-7dpi-lesion)	neutrophil activation involved in immune response	1.36e-05	4.86729	0.00576899	2.2389	9	19	480	171	ANXA2,ARG1,B4GALT1,CD14,CD36,CFP,CTSC,DOCK2,GLIPR1,HSPA1A,ITGAX,LRG1,LYZ1,MMP8,PLAU,SERPINA3M,SERPINA3N,SLC11A1,TCIRG1	R IX
Geneontology_biologicalprocess_2018	Downregulated genes	(E3M-7dpi-lesion) vs (E4M-7dpi-lesion)	neutrophil mediated immunity	1.52e-05	4.81684	0.00597652	2.22355	11	19	484	171	ANXA2,ARG1,B4GALT1,CD14,CD36,CFP,CTSC,DOCK2,GLIPR1,HSPA1A,ITGAX,LRG1,LYZ1,MMP8,PLAU,SERPINA3M,SERPINA3N,SLC11A1,TCIRG1	R XI
Geneontology_biologicalprocess_2018	Downregulated genes	(E3M-7dpi-lesion) vs (E4M-7dpi-lesion)	cellular response to cytokine stimulus	1.85e-05	4.73383	0.00671844	2.17273	14	18	447	171	ANXA1,CCL11,CCL2,CCR1,CD36,CEBPA,CEBPD,CLCF1,CRLF2,CSF2RA,CXCR4,F13A1,HMOX1,HSP90B1,ITGAX,MMP2,PF4,TGFB1	R XIV
Geneontology_biologicalprocess_2018	Downregulated genes	(E3M-7dpi-lesion) vs (E4M-7dpi-lesion)	extracellular matrix assembly	4.29e-05	4.36798	0.0145713	1.8365	15	4	16	171	LOX,LOXL1,MFAP4,TGFB1	R XV
